# Clinical and Cross-Domain Validation of an LLM-Guided, Literature-Based Gene Prioritization Framework

**DOI:** 10.64898/2026.01.22.701191

**Authors:** Taushif Khan, Ansarullah, Joshy George, Jeff Tomalka, Rafick P Sekaly, Karolina Palucka, Damien Chaussabel

**Affiliations:** The Jackson Laboratory of Genomic Medicine, Farmington, CT, 06032; The Jackson Laboratory, Bar Harbor, ME, 04605; Emory School of Medicine, Atlanta, GA 30307

## Abstract

**Background:** We previously published a literature-based pipeline for sepsis gene prioritization (PS3 and candidate genes) using an LLM-enabled retrieval and judging framework. Here, we extend that work to ask whether these prioritized genes show independent clinical validity and whether the same strategy generalizes to a drug–obesity– infection setting.

**Methods:** Using the original LLM-guided workflow, we evaluated PS3 and the Candidate set in two new settings. First, we tested 28-day mortality prediction in the independent VANISH sepsis trial, benchmarking PS3 and Candidate against two established immune signatures—the Severe-or-Mild (SoM) signature and Immune Health Metric (IHM)—under a uniform logistic-regression framework with clinical covariates. Second, we applied the same genome-wide screening and tiered judging pipeline to GLP-1/obesity/infection biology centered on semaglutide, comparing Tier-1 and Tier-2 gene sets to STEP trial serum proteomics at gene and Hallmark pathway levels. In parallel, we fine-tuned an open-weight GPT-OSS-20B model on curated sepsis justifications to obtain a domain-aware “LLM-as-judge,” and compared its scoring behavior with the base model on semaglutide Tier-2 genes.

**Results:** In the full VANISH cohort, PS3 and the Candidate set showed moderate discrimination, whereas SoM remained the strongest single predictor of 28-day mortality. In the Critical/High APACHE II subgroup, PS3 achieved ROC and precision–recall performance comparable to, or slightly better than, SoM despite its smaller, knowledge-derived composition, indicating that literature-prioritized genes capture mortality-relevant immune dysregulation under severe illness. In the semaglutide case study, gene-level overlap between LLM-prioritized genes and differentially abundant serum proteins was modest, but Tier-1 genes recapitulated the main semaglutide-responsive metabolic programs from STEP and highlighted additional immune–metabolic pathways relevant to infection, with discordances largely explained by serum proteome coverage. The fine-tuned judge remained moderately concordant with the base GPT-OSS across mechanistic themes, preserving overall ranking while inducing systematic, biologically interpretable shifts in immune and infection-related scores.

**Conclusions:** An LLM-guided, literature-based gene prioritization framework yields compact gene sets that show independent sepsis mortality signal and pathway-level concordance in a semaglutide/obesity/infection setting, while a sepsis-aware LLM-as-judge provides domain-specific refinements without overturning core rankings. Together, these findings support knowledge-grounded, LLM-derived gene sets and judges as interpretable components for probing immune dysregulation across diseases and therapies.

**Short abstract:** We previously published a literature-based pipeline for sepsis gene prioritization (Priority Set 3, PS3, and a Candidate set) using an LLM-enabled retrieval and judging framework; here, we test whether these prioritized genes show independent clinical validity and whether the same strategy generalizes to a drug–obesity–infection setting. Using the original workflow, we first evaluated 28-day mortality prediction in the independent VANISH sepsis trial, benchmarking PS3 and the Candidate set against two established immune signatures—the Severe-or-Mild (SoM) signature and Immune Health Metric (IHM)—within a uniform logistic-regression framework adjusted for clinical covariates. In the full cohort, PS3 and Candidate showed moderate discrimination, while SoM remained the strongest single predictor; however, in the Critical/High APACHE II subgroup, PS3 achieved ROC and precision–recall performance comparable to, or slightly better than, SoM despite its smaller, knowledge-driven composition, indicating that literature-prioritized genes capture mortality-relevant immune dysregulation under severe illness. We then applied the same genome-wide screening and tiered judging pipeline to GLP-1/obesity/infection biology centered on semaglutide, comparing Tier-1 and Tier-2 genes with STEP trial serum proteomics; although gene-level overlap with differentially abundant proteins was modest, Tier-1 genes recapitulated key semaglutide-responsive metabolic programs and highlighted additional immune–metabolic pathways relevant to infection, with discordances largely attributable to serum proteome coverage. Finally, supervised fine-tuning of an open-weight GPT-OSS model on curated sepsis justifications yielded a domain-aware “LLM-as-judge” that remained broadly concordant with the base model while inducing systematic, interpretable shifts in immune and infection-related scores. Together, these results support LLM-guided, literature-based gene sets and judges as compact, mechanistically interpretable components for probing immune dysregulation across diseases and therapies.
