## Supplementary material for "Clinical and Cross-Domain Validation of an LLM-Guided, Literature-Based Gene Prioritization Framework": Table and supplementary

### Sheet: TableS1 Geneset_Used
Geneset Name	Genes Symbol	Source
Candidate_genes	CD14,ADAM17,S100A9,STAT3,C5AR1,C5,SIRT1,NLRP3,IL10,CXCR2,HMGB1,CD38,LCN2,HIF1A,CX3CR1,TREM1,TLR4,PFKFB3,HMOX1,ADAM10,VWF,PDCD1,IRAK3,NFKB1,HDAC6,LBP,CD40LG,PTX3,ADM,ANGPT2	Khan, T., Toufiq, M., Yurieva, M., Indrawattana, N., Jittmittraphap, A., Kosoltanapiwat, N., ... & Chaussabel, D. (2025). Automating candidate gene prioritization with large language models: from naive scoring to literature-grounded validation. Bioinformatics, 41(10), btaf541.
PS3 Genes	BTLA,IFIH1,CD14,ADAM17,S100A9,STAT3,CD247,C5AR1,C5,SIRT1,NLRP3,ROCK1,IL10,ICAM1,CXCR2,HMGB1,CXCR4,HP,CD38,CCL5,ADORA2A,TLR1,LCN2,CCR1,FOXP3,CD3D,HIF1A,CX3CR1,CEBPB,TREM1,TLR4,TXN,PDE4B,FAS,IFIT1,S100A12,RAGE,FASLG,MIR181A1,CD40,PFKFB3,AVP,SLPI,JMJD3,NOS2,HMOX1,ADAM10,VWF,ARID5A,PDCD1,RELA,IRAK3,CHI3L1,AQP9,AZU1,JAK2,HAVCR2,CD36,FOXO3,SOCS1,NLRC4,NFKB1,HDAC6,CYLD,LBP,CD86,CD4,SYK,IL4R,UCP2,RUNX1,C…
soM Genes	NQO2,SLPI,ORM1,KLHL2,ANXA3,TXN,AQP9,BCL6,DOK3,PFKFB4,TYK2,BCL2L11,BCAT1,BTBD7,CEP55,HMMR,PRC1,KIF15,CAMP,CEACAM8,DEFA4,LCN2,CTSG,AZU1,MAFB,OASL,UBE2L6,VAMP5,CCL2,NAPA,ATG3,VRK2,TMEM123,CASP7,DOK2,HLA-DPB1,BUB3,SMYD2,SIDT1,EXOC2,TRIB2,KLRB1	(1) Ganesan, A., Moore, A. R., Zheng, H., Toh, J., Freedman, M., Magis, A. T., ... & Khatri, P. (2025). A conserved immune dysregulation signature is associated with infection severity, risk factors prior to infection, and treatment response. Immunity. (2).Zheng, H., Rao, A. M., Dermadi, D., Toh, J., Jones, L. M., Donato, M., ... & Khatri, P. (2021). Multi-cohort analysis of host immune response …
IMH Genes	SLC16A10,NDRG2,AK5,CD7,RNFT2,PHC1,MAN1C1,FAM102A,RCAN3,EIF3H,RPS17,RPS5,PLXDC1,TESPA1,SGK223,EIF3L,ANAPC16,CD27,NPAT,ID3,RACK1,APEX1,GCNT4,FCMR,TCF7,KLHL3,AXIN2,LY9,RPS25,LDHB,PKIA,RPL3,N6AMT1,GAL3ST4,SSBP2,CD1C,LEF1,RPL7,PIK3IP1,GPRASP1,ABI2,APBB1,SPTBN1,GPA33,CCR9,BCKDHB,SCAI,RPL4,NOG,TCEA3,ETS1,LDLRAP1,GPR183,ZNF548,ZNF91,NPM1,MSANTD2,KAT6B,SLC7A6,DCHS1,OXNAD1,RPS2,RPL7A,GRAP,RPL23A,RPL10A,RPS…	Sparks, R., Rachmaninoff, N., Lau, W. W., Hirsch, D. C., Bansal, N., Martins, A. J., ... & Tsang, J. S. (2024). A unified metric of human immune health. Nature medicine, 30(9), 2461-2472.

### Sheet: TableS2 VectorDB_Cluster
MetaCluster	Primary Focus	Clinical Significance	research Methodology	node Size
1	Autonomic Nervous System and Cardiovascular Regulation in Sepsis	Understanding autonomic dysfunction as both consequence and contributor to sepsis pathophysiology	Experimental physiology studies and clinical monitoring	25354
2	Neutrophil Biology and Inflammatory Response Mechanism	Central role of neutrophils in sepsis progression and tissue damage	Cellular immunology and flow cytometry studies	17746
3	Endothelial Barrier Dysfunction and Vascular Permeability	Endothelial barrier breakdown as fundamental mechanism in septic shock	In vitro endothelial cell studies and permeability assays	15766
4	Acute Kidney Injury and Renal Dysfunction in Sepsis	AKI as major complication requiring specialized renal support strategies	Clinical studies and biomarker validation	12547
5	References and Citations		Literature citation and referencing	10953
6	Tables, Figures, and Structured Data			10798
7	HIV-Associated Infections and Immunocompromised States	Sepsis management in immunocompromised HIV populations	Cohort studies and immune monitoring	10527
8	T-Cell Biology and Adaptive Immune Responses	Adaptive immune dysfunction in sepsis pathogenesis	low cytometry and immunological assays	9402
9	Muscle Dysfunction and Physical Consequences of Sepsis	Long-term morbidity and functional impairment in sepsis survivors	Muscle physiology and contractility studies	7597
10	Pediatric and Neonatal Sepsis	Specialized approaches for pediatric sepsis management	Pediatric clinical studies	5689
11	Discussion and Interpretation Sections	Critical analysis of sepsis research findings	Results synthesis and clinical translation	4149
12	Neonatal Nutritional Interventions	Evidence-based nutritional strategies for vulnerable neonates	Meta-analyses and systematic reviews	2814
13	Molecular Biology and Gene Regulation	Molecular mechanisms for biomarker and therapeutic development	RNA sequencing and molecular biology	1973
14	ransplantation and Immunosuppression	Infection management in immunosuppressed populations	Registry studies and clinical outcome analysis	768
15	Genetic Factors and Personalized Medicin	Personalized approaches to sepsis prevention and treatment	Genomic studies and genetic epidemiology	656

### Sheet: Table S3 Model Performace
Test Gene set	Accuracy	ROC-AUC	PR-AUC	PPV (at 90%)
Task 1: Over all Data (n= 175)
PS3	0.9	0.67 (0.47, 0.83)	0.87	0.43
Candidate Set	0.78	0.62 (0.43,0.80)	0.67	0.42
SoM	0.89	0.78 (0.61, 0.91)	0.82	0.76
IHM	0.92	0.61 (0.42,0.78)	0.83	0.57
Task 2: Critical + High Apache II score (n= 130)
PS3	0.94	0.79 (0.53,0.97)	0.9	0.65
Candidate Set	0.79	0.73 (0.47, 0.97)	0.71	0.36
SoM	0.88	0.77 (0.55,0.93)	0.9	0.78
IHM	0.95	0.72 (0.47,0.97	0.94	0.43
Comparison of logistic regression performance metrics across four gene sets in predicting 28-day mortality using VANISH transcriptomic data. Task 1 evaluated performance across all patients, while Task 2 focused on those with Critical and High APACHE II scores. Metrics include classification accuracy, ROC-AUC with 95 % confidence intervals, PR-AUC, and PPV at 90 % sensitivity. PS3 achieved the hi…

### Sheet: Table S4 ComAUC delong_roc_test
	PS3	Candidate_genes	soM	IMH
Task 1: Over all Data (n= 175)
PS3	NaN	0.007515	0.637861	0.692492
Candidate_genes	0.007515	NaN	0.007515	0.00155
soM	0.637861	0.007515	NaN	0.003073
IMH	0.692492	0.00155	0.003073	NaN
Task 2: Critical + High Apache II score (n= 130)
PS3	NaN	0.003055	0.875791	0.875791
Candidate_genes	0.003055	NaN	0.003055	0.0042
soM	0.875791	0.003055	NaN	0.003055
IMH	0.875791	0.0042	0.003055	NaN

### Sheet: Table S6  Pathway_Semaglutide
	Enrichment Profile from NatMed2025 Paper					Enrichment profile from this study (Tier 1 : GLP-1 associated genes)
analyte_set	num_genes	direction	pvalue	qvalue		Overlap	P-value	Adjusted P-value	Combined Score	Genes
HALLMARK_XENOBIOTIC_METABOLISM	123	Down	0.000977601	0.0456758		39/200	6.37719e-09	1.32858e-08	61.0146	CRP;SERPINE1;SLC22A1;PLG;SLC1A5;SERPINA6;HSD11B1;VTN;HNF4A;PDK4;HMOX1;APOE;CD36;IGFBP1;NQO1;ARG2;GCKR;TGFB2;GCH1;IL1R1;ARG1;ELOVL5;IGFBP4;PTGES3;AKR1C3;IGF1;ESR1;TNFRSF1A;FABP1;RBP4;PC;NPC1;CAT;ANGPTL3;FAS;FBP1;LPIN2;PTGES;PPARD
HALLMARK_FATTY_ACID_METABOLISM	101	Down	0.00207537	0.0456758		22/158	0.0018116	0.00238368	13.4846	CPT1A;HSP90AA1;ACSL1;ELOVL5;CIDEA;AQP7;ACSL5;G0S2;MIF;LTC4S;ADIPOR2;FABP1;FABP2;LDHA;LGALS1;FASN;GPD1;ME1;MLYCD;CD36;PPARA;MGLL
HALLMARK_MTORC1_SIGNALING	112	Down	0.00274055	0.0456758		51/200	4.41394e-16	1.47131e-15	163.057	GSK3B;CDKN1A;BTG2;TFRC;PITPNB;SLC2A1;SLC2A3;VLDLR;HK2;FADS2;TBK1;NAMPT;ME1;FADS1;PDK1;MAP2K3;G6PD;IGFBP5;ELOVL5;ELOVL6;SLC7A5;ACLY;DDIT3;DDIT4;TRIB3;SQSTM1;PPIA;PPP1R15A;FKBP2;INSIG1;PIK3R3;STC1;CXCR4;SLC1A5;HMGCR;ADIPOR2;ACACA;LDHA;NFIL3;PRDX1;LDLR;HSPA9;XBP1;HSPA5;TXNRD1;SQLE;PFKL;SCD;CTH;CALR;NFKBIB
HALLMARK_GLYCOLYSIS	131	Down	0.0137224	0.144188		38/200	2.07592e-08	3.8443e-08	55.3446	PFKFB1;STC1;CXCR4;IRS2;TXN;VLDLR;PYGL;EGFR;HK2;GYS2;GYS1;PPP2CB;LDHA;NT5E;ME1;PDK3;SLC16A3;IER3;G6PD;HSPA5;IGFBP3;MIF;VEGFA;VCAN;MED24;PKM;PC;ADORA2B;CTH;DDIT4;SDC1;ANG;ANGPTL4;FKBP4;PAM;PPIA;MET;CD44
HALLMARK_CHOLESTEROL_HOMEOSTASIS	41	Down	0.0144188	0.144188		21/74	2.53536e-08	4.52743e-08	91.8466	TNFRSF12A;PLAUR;LPL;HMGCR;CLU;SREBF2;GNAI1;CXCL16;FADS2;LGALS3;SQLE;NFIL3;FABP5;SCD;FASN;PDK3;CTNNB1;TRIB3;PPARG;LDLR;ATF3
HALLMARK_ADIPOGENESIS	102	Down	0.0192012	0.16001		50/200	2.03535e-15	6.36047e-15	151.811	SLC25A1;SCARB1;ORM1;SLC27A1;LIPE;NKIRAS1;ENPP2;ME1;CD36;DGAT1;CHUK;IFNGR1;ADIPOQ;ELOVL6;LIFR;MRAP;ACLY;CAT;PPARG;PLIN2;ANGPTL4;MGLL;PPP1R15B;PFKFB3;PTGER3;LPL;SLC1A5;RETN;LTC4S;ADIPOR2;ADCY6;C3;PRDX3;UCP2;UBC;APOE;STAT5A;ABCA1;ESRRA;CAVIN1;ANGPT1;GADD45A;EPHX2;CIDEA;VEGFB;SORBS1;CS;PFKL;FABP4;LEP
HALLMARK_BILE_ACID_METABOLISM	41	Down	0.0462497	0.330355		29/112	6.42671e-10	1.46062e-09	98.4138	NR1I2;SERPINA6;CYP7A1;NR3C2;FADS2;LIPE;RXRA;TTR;MLYCD;RXRG;FADS1;ABCA1;ABCG8;ACSL1;PNPLA8;EPHX2;DIO1;DIO2;NR1H4;ACSL5;APOA1;NR0B2;AR;CH25H;NPC1;SOAT2;NEDD4;CAT;SLC27A5
HALLMARK_UNFOLDED_PROTEIN_RESPONSE	57	Down	0.117132	0.650735		22/113	1.26017e-05	1.90934e-05	36.099	IGFBP1;HSPA9;XBP1;CEBPB;HSPA5;NFYA;SHC1;WFS1;NFYB;EIF2AK3;EIF2S1;VEGFA;ERN1;SLC7A5;DDIT4;EIF4EBP1;CCL2;CALR;ATF6;EIF4E;ATF3;ATF4
HALLMARK_KRAS_SIGNALING_DN	90	Up	0.131375	0.656873		32/200	1.23487e-05	1.90934e-05	28.5787	PRKN;BTG2;THRB;NPY4R;CD80;SERPINA10;IRS4;HSD11B2;NRIP2;IL12B;NOS1;PDK2;INSL5;TFAP2B;EDN1;TGFB2;TCF7L1;EDN2;SERPINB2;SLC30A3;SPHK2;EGF;IGFBP2;CDKAL1;HNF1A;SSTR4;NR4A2;CD40LG;IFNG;SELENOP;PDCD1;SGK1
HALLMARK_HYPOXIA	122	Down	0.15662	0.711907		75/200	3.12732e-35	3.90915e-34	654.614	SLC25A1;SCARB1;CDKN1A;CDKN1B;SERPINE1;SLC2A1;TNFAIP3;ADM;IRS2;RORA;SLC2A3;VLDLR;NR3C1;SLC2A5;ETS1;HK2;BRS3;HK1;AKAP12;GYS1;PDK3;CCN2;CCN1;PDK1;IER3;TGM2;IGFBP1;EDN2;ANXA2;DUSP1;IGFBP3;PLAUR;PRKCA;MIF;FOS;PGF;ADORA2B;DDIT3;DDIT4;PLIN2;ANGPTL4;FBP1;ATF3;PPP1R15A;PFKFB3;SDC4;STC1;NEDD4L;CXCR4;FOXO3;NDRG1;EGFR;LDHA;NFIL3;PHKG1;HMOX1;PCK1;PPARGC1A;JUN;MAP3K1;PKLR;CAVIN1;HSPA5;TGFB3;CAV1;GCK;FOSL2;VEGF…
HALLMARK_PEROXISOME	50	Down	0.183885	0.766188		20/104	3.70928e-05	5.29897e-05	32.1161	ABCB1;ACSL1;ELOVL5;ABCC8;EPHX2;DIO1;NR1I2;ACSL5;IDE;SERPINA6;SOD2;ESR2;HSD11B2;TTR;PRDX1;ALB;CAT;MLYCD;RXRG;FADS1
HALLMARK_NOTCH_SIGNALING	19	Up	0.27145	0.943246		1932-08-01	0.00142291	0.00192285	28.7366	TCF7L2;KAT2A;CCND1;WNT5A;CUL1;ARRB1;PRKCA;PPARD
HALLMARK_INTERFERON_GAMMA_RESPONSE	117	Down	0.343919	0.943246		58/200	4.8081e-21	2.1855e-20	258.89	CD86;LGALS3BP;CD40;CDKN1A;CXCL9;TNFAIP6;TNFAIP2;TNFAIP3;ICAM1;IL18BP;CASP3;NAMPT;TNFSF10;CASP1;PDE4B;CD38;JAK2;B2M;CMKLR1;IFNAR2;IL4R;IL15;NCOA3;PLA2G4A;IRF4;IRF1;TXNIP;IDO1;CD274;PTGS2;HIF1A;USP18;SOCS3;SOCS1;CCL7;CCL5;STAT4;CCL2;PTPN1;VCAM1;GCH1;STAT1;STAT2;IL10RA;STAT3;EIF2AK2;SOD2;NFKB1;NFKBIA;CXCL10;CXCL11;IL6;IL2RB;FAS;PTPN6;CD69;MYD88;PTPN2
HALLMARK_TNFA_SIGNALING_VIA_NFKB	123	Down	0.354876	0.943246		111/200	3.06355e-74	1.53178e-72	2984.65	CSF2;CSF1;CD80;SERPINE1;IRS2;TNF;ICAM1;CCND1;PLAU;MYC;NAMPT;IL12B;CCN1;JUNB;IER3;MAP2K3;IL23A;SIK1;TRIB1;IL6ST;SQSTM1;ATF3;PFKFB3;SDC4;SOCS3;MCL1;STAT5A;ABCA1;EGR1;JUN;SMAD3;GADD45B;GADD45A;TNFRSF9;LIF;NFKB1;FOSL2;NFKB2;FOSL1;NFKBIA;NR4A2;NR4A1;CXCL10;IL6;CXCL11;NR4A3;MAFF;BCL3;REL;TNFSF9;NFKBIE;NFE2L2;CXCL6;BTG2;CDKN1A;TNFAIP6;TNFAIP2;TNFAIP3;CXCL1;SLC2A3;CXCL3;LITAF;AREG;CXCL2;PDE4B;OLR1;EDN1;S…
HALLMARK_HEDGEHOG_SIGNALING	24	Up	0.359135	0.943246		1936-06-01	0.0393219	0.0479536	8.49689	NRP1;ADGRG1;PLG;VLDLR;NKX6-1;VEGFA
HALLMARK_UV_RESPONSE_DN	73	Up	0.378402	0.943246		44/144	3.08204e-17	1.10073e-16	224.838	NRP1;CDKN1B;IRS1;INSIG1;ITGB3;SERPINE1;LPAR1;PTEN;FHL2;PIK3R3;PIK3CD;PRDM2;VLDLR;NR3C1;IGF1R;RXRA;GRK5;PRKAR2B;MYC;AKT3;CCN1;LDLR;MAP2K5;PIAS3;SMAD3;IGFBP5;ANXA2;BDNF;DUSP1;PRKCE;CAV1;DYRK1A;PRKCA;NR1D2;ATP2B1;MAPK14;NFKB1;SMAD7;TGFBR2;DDAH1;ADORA2B;PPARG;MET;MGLL
HALLMARK_ANGIOGENESIS	28	Up	0.389323	0.943246		17/36	6.26392e-11	1.56598e-10	278.306	NRP1;CXCL6;STC1;LPL;FSTL1;PTK2;SERPINA5;VEGFA;THBD;VTN;VCAN;APOH;SPP1;OLR1;TIMP1;TNFRSF21;PF4
HALLMARK_ANDROGEN_RESPONSE	52	Down	0.411486	0.943246		22/100	1.53228e-06	2.55381e-06	50.0166	TSC22D1;ELOVL5;INSIG1;SRF;NCOA4;GNAI3;LIFR;HMGCR;NDRG1;CAMKK2;AKAP12;MAF;CCND1;VAPA;SCD;SELENOP;AKT1;PTK2B;SGK1;B2M;FADS1;FKBP5
HALLMARK_TGF_BETA_SIGNALING	31	Down	0.474007	0.943246		18/54	1.54333e-08	3.08667e-08	119.045	PPP1R15A;TGFB1;SMAD3;HDAC1;SERPINE1;FURIN;THBS1;TGFBR1;RHOA;SMAD7;PPP1CA;NCOR2;FKBP1A;CDK9;PPM1A;CTNNB1;JUNB;MAP3K7
HALLMARK_PI3K_AKT_MTOR_SIGNALING	74	Up	0.486132	0.943246		52/105	5.75187e-32	4.79322e-31	956.57	ATF1;GSK3B;CDKN1A;CDKN1B;PTEN;PRKAG1;SLC2A1;FASLG;RPTOR;TBK1;RPS6KA1;AKT1;RAC1;MAP3K7;PDK1;MAP2K3;PRKCB;TSC2;TRAF2;TNFRSF1A;DDIT3;AKT1S1;TRIB3;RAF1;PLCB1;SQSTM1;PRKAA2;MAPKAP1;PIK3R3;CXCR4;ADCY2;ACACA;EGFR;MAPK9;GNA14;MAPK8;GRK2;PRKAR2A;MAPK1;PLCG1;EIF4E;SMAD2;STAT2;PTPN11;PPP1CA;IL4;MAPK10;PIN1;GRB2;CALR;MYD88;NFKBIB
HALLMARK_COAGULATION	109	Down	0.497157	0.943246		47/138	1.6712e-20	6.96334e-20	316.967	CFD;SPARC;SERPINA1;LRP1;ITGB3;SERPINE1;PREP;PLG;FURIN;CLU;THBS1;C3;DPP4;THBD;PLAU;HNF4A;OLR1;TIMP3;TIMP1;RAC1;A2M;SH2B2;CTSB;FGA;ANXA1;SERPINB2;MMP7;VWF;MMP1;MMP2;FGG;MMP3;FN1;APOA1;APOC3;MMP8;MMP9;MMP10;SIRT2;KLF7;TF;GNB2;APOC2;MAFF;APOC1;ANG;PF4
HALLMARK_EPITHELIAL_MESENCHYMAL_TRANSITION	150	Down	0.520036	0.943246		62/200	4.05117e-24	2.02559e-23	328.893	ITGB1;CXCL6;OXTR;SPARC;CXCL8;SERPINE2;ITGB3;SERPINE1;TNFAIP3;CXCL1;AREG;FGF2;LGALS1;ANPEP;TIMP3;CCN2;TIMP1;CCN1;TGM2;TNFRSF12A;IL15;IGFBP4;MMP1;IGFBP3;MMP2;WNT5A;IGFBP2;MMP3;PLAUR;DKK1;GREM1;SFRP4;SFRP1;VCAN;PPIB;CD44;FOXC2;NNMT;SDC4;LRP1;FSTL1;THBS1;FSTL3;NT5E;SPP1;MEST;IL32;JUN;VCAM1;TGFB1;GADD45B;GADD45A;BDNF;FN1;VEGFA;IL6;CXCL12;SDC1;FAS;PTX3;VIM;FERMT2
HALLMARK_PANCREAS_BETA_CELLS	22	Up	0.546174	0.943246		20/40	3.20073e-13	8.8909e-13	381.704	PCSK2;CHGA;PCSK1;PKLR;ABCC8;VDR;PDX1;SLC2A2;GCG;HNF1A;FOXO1;GCK;INS;DPP4;MAFB;SST;AKT3;IAPP;NKX6-1;FOXA2
HALLMARK_MYOGENESIS	109	Down	0.609419	0.9637		47/200	1.69596e-13	4.98812e-13	121.327	CFD;ITGB1;CAMK2B;HDAC5;VIPR1;CDKN1A;SPARC;AEBP1;FOXO4;FGF2;CLU;AKT2;APOD;IGFBP7;CD36;NOS1;MEF2D;SH2B1;NQO1;MEF2C;TGFB1;PTGIS;GADD45B;CAV3;ATP6AP1;ACSL1;SPHK1;DENND2B;IGFBP3;FST;TSC2;IGF1;SORBS1;SORBS3;SOD3;SIRT2;MAPK12;FABP3;ADCY9;KLF5;PC;SCD;PKIA;FKBP1B;APLNR;LPIN1;HBEGF
HALLMARK_P53_PATHWAY	99	Down	0.624941	0.9637		41/200	5.47862e-10	1.30443e-09	73.5129	PPP1R15A;CEBPA;CDKN1A;BTG2;HDAC3;FOXO3;NDRG1;RXRA;SOCS1;IRAK1;SESN1;RACK1;CASP1;HMOX1;CTSD;IER3;JUN;TGFB1;TSC22D1;GADD45A;FBXW7;VDR;SPHK1;LIF;FOS;KLF4;PRKAB1;IL1A;PROCR;MAPKAPK3;SP1;DDIT3;DDIT4;TXNIP;TNFSF9;SDC1;FAS;TRIB3;ATF3;ADA;HBEGF
HALLMARK_IL2_STAT5_SIGNALING	109	Down	0.626573	0.9637		64/199	7.42307e-26	4.12393e-25	373.428	CD86;NRP1;CSF2;CSF1;GPR65;RORA;SLC2A3;AHR;HK2;IGF1R;MYC;CASP3;NFKBIZ;TNFSF10;TNFSF11;ENPP1;TNFRSF8;SLC39A8;TNFRSF4;TGM2;IL10;PRKCH;IL4R;CISH;IFNGR1;IL1R2;NCOA3;TNFRSF18;IL13;TRAF1;TNFRSF1B;IRF4;MAPKAPK2;IL3RA;TLR7;PLIN2;CD44;TNFRSF21;ABCB1;PTGER2;FURIN;SLC1A5;NDRG1;AGER;SOCS2;IL1RL1;NT5E;SOCS1;NFIL3;PENK;SPP1;ICOS;XBP1;GADD45B;IL10RA;TNFRSF9;LIF;IGF2R;CXCL10;IL2RA;MAFF;IL2RB;BCL2;BCL2L1
HALLMARK_APICAL_JUNCTION	120	Down	0.636042	0.9637		34/200	1.68246e-06	2.71365e-06	36.2067	CD86;ITGB1;CD274;IRS1;SHC1;SRC;INSIG1;PTEN;PIK3R3;PIK3CB;CX3CL1;GNAI1;EGFR;ICAM1;GNAI2;AKT2;AKT3;STX4;PLCG1;VASP;VCAM1;SLC30A3;VWF;MMP2;TRAF1;MAPK14;SORBS3;MMP9;PTK2;MAPK13;CDK8;MAPK11;VCAN;PTPRC
HALLMARK_APOPTOSIS	104	Up	0.697562	0.96887		63/161	5.00617e-31	3.57584e-30	611.354	CDKN1A;BTG2;CDKN1B;HSPB1;FASLG;TNF;CLU;LGALS3;CCND1;CASP3;PEA15;TNFSF10;TIMP2;CASP1;TIMP3;CD38;TIMP1;IER3;GPX1;ANXA1;TNFRSF12A;IFNGR1;HGF;MMP2;IL18;PPP2R5B;EREG;IL1A;DDIT3;IL1B;IRF1;MADD;TXNIP;SQSTM1;ATF3;CD44;ROCK1;RELA;PPP3R1;GNA15;PAK1;HMOX1;CD14;MCL1;JUN;CREBBP;TGFB2;GADD45B;GCH1;GADD45A;IFNB1;CAV1;CFLAR;SOD2;IGF2R;PTK2;SMAD7;IL6;CTH;FAS;CTNNB1;CD69;BCL2L1
HALLMARK_WNT_BETA_CATENIN_SIGNALING	22	Up	0.732453	0.96887		14/42	6.14536e-07	1.05955e-06	94.4315	HDAC5;HDAC2;MAML1;TCF7;CUL1;CSNK1E;DKK1;GNAI1;NCOR2;KAT2A;ADAM17;MYC;CTNNB1;PPARD
HALLMARK_COMPLEMENT	146	Up	0.738217	0.96887		65/200	1.55844e-26	9.74023e-26	389.782	SERPINA1;SERPINE1;PREP;PCSK9;TNFAIP3;CXCL1;LIPA;CLU;CTSS;PIK3CG;LGALS3;AKAP10;CTSL;HNF4A;CASP3;TIMP2;CASP1;ME1;OLR1;TIMP1;CD36;JAK2;CTSD;CTSB;SERPINB2;PRKCD;PLAUR;PLA2G4A;SIRT6;APOA4;MMP8;MMP12;PIK3CA;IRF1;ANG;RAF1;S100A9;DGKH;CEBPB;LRP1;SRC;GNAI3;PLG;PRCP;PLA2G7;RASGRP1;PIK3R5;GNAI2;C3;DPP4;PPP2CB;GNG2;CCL5;S100A12;STX4;SH2B3;HSPA5;FN1;IL6;CD40LG;GNB2;MAFF;APOC1;GRB2;HSPA1A
HALLMARK_UV_RESPONSE_UP	92	Up	0.758746	0.96887		34/158	4.36147e-09	9.48146e-09	70.3412	BTG2;ABCB1;TFRC;FURIN;ARRB2;RASGRP1;CXCL2;ICAM1;GLS;RXRB;APOM;CASP3;BSG;HMOX1;PRKACA;JUNB;DGAT1;GCH1;IGFBP2;PRKCD;SIGMAR1;CCK;FOS;SOD2;NFKBIA;NR4A1;IL6;GAL;IRF1;FOSB;IL6ST;FKBP4;SQSTM1;ATF3
HALLMARK_ESTROGEN_RESPONSE_LATE	97	Down	0.789448	0.96887		44/200	1.09894e-11	2.89194e-11	95.3719	SERPINA3;SCARB1;SERPINA1;PTGER3;AREG;SERPINA5;CALCR;CCND1;PRKAR2B;GPER1;NRIP1;JAK2;MEST;JAK1;XBP1;SLC16A1;CISH;ELOVL5;IGFBP4;WFS1;CAV1;NPY1R;LSR;FOS;KLF4;PRLR;MAPK13;NCOR2;SLC7A5;GAL;CXCL12;FABP5;NMU;BCL2;CPE;PGR;PTPN6;SGK1;FKBP4;IL6ST;S100A9;CD44;PTGES;FKBP5
HALLMARK_INFLAMMATORY_RESPONSE	116	Down	0.860328	0.96887		93/200	2.88176e-53	7.20441e-52	1464.96	CXCL6;CD40;CDKN1A;BTG2;CSF3;CXCL9;CXCL8;CSF1;TNFAIP6;ITGB3;SERPINE1;ADM;AHR;CX3CL1;ICAM1;RGS1;MYC;NAMPT;TNFSF10;PDE4B;IL12B;OLR1;FFAR2;TIMP1;CMKLR1;IL10;EDN1;PTGIR;IL4R;IL1R1;IL15;SPHK1;IL18;PLAUR;OSMR;TNFRSF1B;EREG;TLR1;IL1A;ADORA2B;IL1B;IRF1;APLNR;RAF1;MET;TLR2;HBEGF;IFNAR1;PTGER4;CALCRL;PTGER2;LPAR1;GNAI3;CXCR6;NOD2;HIF1A;RASGRP1;RELA;PIK3R5;GNA15;CCL7;IRAK2;CCL5;NLRP3;CCL2;CD14;LDLR;ABCA1;MSR…
HALLMARK_INTERFERON_ALPHA_RESPONSE	50	Down	0.887852	0.96887		14/97	0.00839397	0.0104925	10.6157	LGALS3BP;IL4R;CSF1;IL15;STAT2;EIF2AK2;USP18;PROCR;CXCL10;CXCL11;IRF1;CASP1;TXNIP;B2M
HALLMARK_IL6_JAK_STAT3_SIGNALING	73	Up	0.891566	0.96887		54/87	3.64599e-40	6.07665e-39	2019.19	CXCL9;CSF2;CSF1;ITGB3;CXCL1;CXCL13;CXCL3;TNF;LEPR;CD38;CD36;IL4R;TNFRSF12A;IL1R1;IFNGR1;IL1R2;TYK2;OSMR;TNFRSF1B;TNFRSF1A;IL1B;IRF1;IL3RA;IL6ST;STAM2;TNFRSF21;CD44;TLR2;IFNAR1;CBL;PIK3R5;SOCS3;SOCS1;CCL7;HMOX1;CD14;A2M;PTPN1;JUN;TGFB1;STAT1;IL10RB;STAT2;STAT3;PTPN11;CXCL10;IL6;CXCL11;IL2RA;FAS;GRB2;MYD88;PTPN2;PF4
HALLMARK_HEME_METABOLISM	84	Up	0.89741	0.96887		26/200	0.00201509	0.00258345	12.2559	BTG2;TFRC;SLC2A1;NR3C1;FOXO3;ADIPOR1;C3;PRDX2;NNT;BSG;UCP2;BTRC;ATP6V0A1;CTSB;MAP2K3;EIF2AK1;NCOA4;PPP2R5B;SLC30A1;KLF3;KAT2B;PC;CAT;ATG4A;LPIN2;NFE2L1
HALLMARK_KRAS_SIGNALING_UP	118	Down	0.921467	0.96887		56/200	1.42952e-19	5.49813e-19	228.259	SERPINA3;NRP1;CSF2;TNFAIP3;ETS1;CTSS;AKAP12;PLAU;AKT2;CMKLR1;ARG1;IGFBP3;PLAUR;ETV1;TRAF1;TNFRSF1B;MMP9;MMP10;ETV5;EREG;BTC;RBP4;ADAM17;IL1B;ANGPTL4;TRIB1;HBEGF;PPP1R15A;TPH1;ABCB1;CXCR4;RETN;PTGS2;CBL;HDAC9;HSD11B1;PCSK1N;SPP1;APOD;IL33;ACE;MAP3K1;CCL20;IL10RA;CIDEA;IGF2;LIF;NR1H4;G0S2;KLF4;NR0B2;GADD45G;CXCL10;MAFB;CPE;SPRY2
HALLMARK_ALLOGRAFT_REJECTION	140	Down	0.921508	0.96887		74/200	2.56244e-34	2.56244e-33	623.298	CD86;CD40;CXCL9;CSF1;CD80;GPR65;FASLG;CXCL13;TNF;ETS1;CTSS;ICAM1;IL27RA;IKBKB;IL12B;AKT1;IL12A;TIMP1;JAK2;B2M;MAP3K7;CCR2;PRKCG;IL10;IFNAR2;IL11;IL4R;PRKCB;IFNGR1;IL15;IL13;IL18;TRAF2;CARTPT;MMP9;EREG;TLR1;IFNG;IRF4;IL1B;TLR2;CCL13;CCL11;HIF1A;HDAC9;EGFR;SOCS1;CCL7;CXCR3;CCL5;CCL4;STAT4;NLRP3;CCL2;CCL19;SOCS5;TGFB2;CCL22;TGFB1;NOS2;STAT1;LIF;IL2;IL4;IL6;CD40LG;PTPRC;IL2RA;BCL3;IL2RB;FAS;PTPN6;CD2…
HALLMARK_REACTIVE_OXYGEN_SPECIES_PATHWAY	31	Down	0.931895	0.96887		13/49	2.56986e-05	3.7792e-05	50.3407	NQO1;G6PD;TXNRD2;TXNRD1;TXN;SOD2;MPO;PRDX2;PRDX1;CAT;JUNB;HMOX2;FTL
HALLMARK_APICAL_SURFACE	26	Up	0.968406	0.96887		1944-11-01	0.00019082	0.000265028	37.6062	NCOA6;IL2RB;PLAUR;PCSK9;HSPB1;FLOT2;ADAM10;GHRL;SLC2A4;ADIPOR2;CX3CL1
HALLMARK_ESTROGEN_RESPONSE_EARLY	81	Up	0.96887	0.96887		38/200	2.07592e-08	3.8443e-08	55.3446	SCARB1;FHL2;SLC2A1;ADCY1;AREG;RASGRP1;AKAP1;IGF1R;DEPTOR;CALCR;CCND1;MYC;NRIP1;JAK2;TGM2;XBP1;SLC16A1;CISH;ELOVL5;IGFBP4;WFS1;NPY1R;FOS;KLF4;NCOR2;AR;SLC7A5;ADCY9;MED24;CXCL12;FASN;BCL2;PGR;FKBP4;IL6ST;CD44;PTGES;FKBP5

### Sheet: TableS7 SFT erformance
epoch	loss	learning_rate	grad_norm
2.14	0.1469	2.09254e-06	7.25
2.32	0.1338	1.36313e-06	7.46875
2.5	0.1301	7.70068e-07	7.40625
2.68	0.1322	3.35581e-07	7.53125
2.86	0.1399	7.59612e-08	7.28125
3	0.3856	0	NaN
Table 4. Training metrics for GPT-OSS-20B supervised fine-tuning. This table summarizes key optimization metrics collected during supervised fine-tuning of the GPT-OSS-20B model on the RAG-curated biomedical reasoning dataset. The epoch column indicates the fractional progress through training, reflecting intermediate logging steps between full passes. Loss represents the supervised token-level c…
